# High-throughput mapping of single-neuron projection and molecular features by retrograde barcoded labelling

**DOI:** 10.1101/2021.05.16.444258

**Authors:** Peibo Xu, Jian Peng, Tingli Yuan, Zhaoqin Chen, Hui He, Ziyan Wu, Ting Li, Xiaodong Li, Luyue Wang, Wu Wei, Chengyu T. Li, Zhen-Ge Luo, Yuejun Chen

## Abstract

Deciphering patterns of connectivity between neurons in the brain is a critical step toward understanding brain function. Imaging-based neuroanatomical tracing identifies area-to-area or sparse neuron-to-neuron connectivity patterns, but with limited throughput. Barcode-based connectomics maps large numbers of single-neuron projections, but remains a challenge for jointly analyzing single-cell transcriptomics. Here, we established a rAAV2-retro barcode-based multiplexed tracing method that simultaneously characterizes the projectome and transcriptome at the single neuron level. We uncovered dedicated and collateral projection patterns of ventromedial prefrontal cortex (vmPFC) neurons to five downstream targets and found that projection-defined vmPFC neurons are molecularly heterogeneous. We identified transcriptional signatures of projection-specific vmPFC neurons, and verified *Pou3f1* as a marker gene of neurons extending collateral branches to dorsomedial striatum and lateral hypothalamus. In summary, we have developed a new multiplexed technique whose paired connectome and gene expression data can help reveal organizational principles that form neural circuits and process information.
