## Supplementary material for "High-throughput mapping of single-neuron projection and molecular features by retrograde barcoded labelling": Supplemnetary file 2

	observed	expected	exp.prob	pvalue	padj	effect_size
AI	232	381	0.081877191	1.84121539157687e-17	5.7077677138883e-16	-0.713242683381469
DMS	1562	381	0.081877191	0	0	2.03267323496392
MD	398	381	0.081877191	0.363295553517778	1	0.062816108186597
BLA	106	381	0.081877191	4.66329506653049e-66	1.44562147062445e-64	-1.8359618416346
LH	183	381	0.081877191	2.29223435516364e-31	7.10592650100728e-30	-1.05386687197874
AI+DMS	333	99	0.021220032	5.78797865706928e-79	1.79427338369148e-77	1.73984810269933
AI+MD	1	99	0.021220032	7.7343877796659e-42	2.39766021169643e-40	-5.64385618977472
AI+BLA	23	99	0.021220032	4.51113091433934e-20	1.3984505834452e-18	-2.05889368905357
AI+LH	3	99	0.021220032	1.64089095696749e-38	5.08676196659922e-37	-4.64385618977472
DMS+MD	93	99	0.021220032	0.610808451079844	1	-0.0892673380970874
DMS+BLA	127	99	0.021220032	0.0059270531213045	0.183738646760439	0.356143810225275
DMS+LH	101	99	0.021220032	0.799177665653416	1	0.0285691521967709
MD+BLA	2	99	0.021220032	4.0274450507974e-40	1.24850796574719e-38	-5.05889368905357
MD+LH	48	99	0.021220032	1.84340350082416e-08	5.7145508525549e-07	-1.02914634565952
BLA+LH	3	99	0.021220032	1.64089095696749e-38	5.08676196659922e-37	-4.64385618977472
AI+DMS+MD	9	26	0.005499575	0.000314205654163978	0.00974037527908332	-1.43295940727611
AI+DMS+BLA	49	26	0.005499575	3.80070275289257e-05	0.0011782178533967	0.888968687611256
AI+DMS+LH	0	26	0.005499575	1.3311772685637e-11	4.12664953254747e-10	-4.75488750216347
AI+MD+BLA	0	26	0.005499575	1.3311772685637e-11	4.12664953254747e-10	-4.75488750216347
AI+MD+LH	0	26	0.005499575	1.3311772685637e-11	4.12664953254747e-10	-4.75488750216347
AI+BLA+LH	0	26	0.005499575	1.3311772685637e-11	4.12664953254747e-10	-4.75488750216347
DMS+MD+BLA	11	26	0.005499575	0.00197758332510695	0.0613050830783154	-1.16992500144231
DMS+MD+LH	42	26	0.005499575	0.00271355534422935	0.0841202156711099	0.671377252538629
DMS+BLA+LH	1	26	0.005499575	4.74348744232671e-10	1.47048110712128e-08	-3.75488750216347
MD+BLA+LH	0	26	0.005499575	1.3311772685637e-11	4.12664953254747e-10	-4.75488750216347
AI+DMS+MD+BLA	4	7	0.001425319	0.433308243891262	1	-0.678071905112638
AI+DMS+MD+LH	3	7	0.001425319	0.23699376348337	1	-1
AI+DMS+BLA+LH	0	7	0.001425319	0.00271697271525864	0.0842261541730178	-3
AI+MD+BLA+LH	0	7	0.001425319	0.00271697271525864	0.0842261541730178	-3
DMS+MD+BLA+LH	2	7	0.001425319	0.077253933359881	1	-1.41503749927884
AI+DMS+MD+BLA+LH	1	2	0.000369399	1	1	-0.584962500721156
